# Identification of SARS-CoV-2 Antiviral Compounds by Screening for Small Molecule Inhibitors of the nsp14 RNA Cap Methyltransferase

**DOI:** 10.1101/2021.04.07.438810

**Authors:** Souradeep Basu, Tiffany Mak, Rachel Ulferts, Mary Wu, Tom Deegan, Ryo Fujisawa, Kang Wei Tan, Chew Theng Lim, Clovis Basier, Berta Canal, Joseph F. Curran, Lucy Drury, Allison W. McClure, Emma L. Roberts, Florian Weissmann, Theresa U. Zeisner, Rupert Beale, Victoria H. Cowling, Michael Howell, Karim Labib, John F.X. Diffley

**Author notes:** These authors contributed equally.

## Abstract

The COVID-19 pandemic has presented itself as one of the most critical public health challenges of the century, with SARS-CoV-2 being the third member of the *Coronaviridae* family to cause fatal disease in humans. There is currently only one antiviral compound, remdesivir, that can be used for the treatment of COVID-19. In order to identify additional potential therapeutics, we investigated the enzymatic proteins encoded in the SARS-CoV-2 genome. In this study, we focussed on the viral RNA cap methyltransferases, which play a key role in enabling viral protein translation and facilitating viral escape from the immune system. We expressed and purified both the guanine-N7 methyltransferase nsp14, and the nsp16 2’-O-methyltransferase with its activating cofactor, nsp10. We performed an *in vitro* high-throughput screen for inhibitors of nsp14 using a custom compound library of over 5,000 pharmaceutical compounds that have previously been characterised in either clinical or basic research. We identified 4 compounds as potential inhibitors of nsp14, all of which also show antiviral capacity in a cell based model of SARS-CoV-2 infection. Three of the 4 compounds also exhibited synergistic effects on viral replication with remdesivir.
