## Supplementary material for "Identification of SARS-CoV-2 Antiviral Compounds by Screening for Small Molecule Inhibitors of the nsp14 RNA Cap Methyltransferase": Supp Table 1

### Sheet: Sheet1
Z-Score	Compound
3.18632	(±)-2,3-Dichloro-alpha-methylbenzylamine hydrochloride
3.73579	(±)-Muscarine chloride
5.99904	10-[2-(5H-[1,2,4]triazino[5,6-b]indol-3-ylsulfanyl)butanoyl]-10H-phenothiazine			Legend
2.42113	2' Deoxyudridine			Compounds that were not validated
3.08353	3,5-Dinitrocatechol			Compounds that failed in vitro validation
3.43602	5(S),15(S)-DIHETE			Compounds that were validated in vitro
3.68973	6,7-ADTN hydrobromide
6.36567	Aloperine
2.84976	Artemisisin
3.0331	Aspartame
3.20397	Bioymifi
5.38338	Bufexamac
3.24621	Bumetanide
3.67269	Bupivacaine
3.38465	Carbamyl-beta-methylcholine
3.05954	Carminic acid
4.54033	CB-1158 (dihydrochloride)
3.12588	Cinoxacin
4.77607	DBeQ
4.46025	Desipramine hydrochloride
3.03568	Dextromethorphan
3.33279	DREADD agonist 21
5.01026	Ebselen
3.59503	Ethosuximide
3.27542	Fenoterol hydrobromide
3.97018	Flutamide
4.06219	Hydrocortisone
3.40126	Ifosfamide
3.83319	Inauhzin
2.78571	Ivabradine
3.79396	Karakoline
3.78787	L-750,667 trihydrochloride
3.4607	Labetalol hydrochloride
2.6971	Lomeguatrib
4.53009	m-Iodobenzylguanidine hemisulfate
3.30967	MDL 28170
3.52883	Meglumine
3.87508	Motesanib
6.53948	Myricetin
3.90558	N-Methyldopamine hydrochloride
3.02796	N,N,N-trimethyl-1-(4-trans-stilbenoxy)-2-propylammonium iodide
4.55247	Nutlin (3b)
3.25625	Octanedioic acid
3.16902	Oxaliplatin
2.47913	p-Aminobenzoic acid
3.68975	Pergolide methanesulfonate
5.07959	PF-03882845
3.65085	Phenytoin sodium
7.03593	Phorbol 12-myristate 13-acetate
4.23513	Quinacrine
5.02704	R(-)-Denopamine
3.84741	R(+)-SCH-23390 hydrochloride
3.74463	Rupatadine Fumarate
3.55663	S 24795
5.17415	Scopolamine hydrochloride
3.37903	Sodium Oxamate
3.04769	Sp-cAMPS triethylamine
3.37752	SQ 22536
4.09916	SR 57227A
2.62232	Stachydine hydrochloride
5.67117	Trifluperidol
3.26076	Tyrphostin A9
3.07394	UK 14,304
